# Transcriptome profiling of histone writers/erasers enzymes across spermatogenesis, mature sperm and pre-cleavage embryo: Implications in paternal epigenome transitions and inheritance mechanisms

**DOI:** 10.1101/2022.05.29.493915

**Authors:** Gastón Barbero, Maximiliano de Sousa Serro, Camila Perez Lujan, Alfredo D. Vitullo, Candela R. González, Betina González

**Author notes:** These authors share last authorship (Candela R. González, Betina González).

## Abstract

Accumulating evidence points out that sperm carry epigenetic instructions to embryo in the form of retained histones marks and RNA cargo that can transmit metabolic and behavioral traits to offspring. However, the mechanisms behind epigenetic inheritance of paternal environment are still poorly understood. Here, we curated male germ cells RNA-seq data and analyzed the expression profile of all known histone lysine writers and erasers enzymes across spermatogenesis, unraveling the developmental windows at which they are upregulated, and the specific activity related to canonical and non-canonical histone marks deposition and removal. We also characterized the epigenetic enzymes signature in the mature sperm RNA cargo, showing most of them positive translation at pre-cleavage zygote, suggesting that paternally-derived enzymes mRNA cooperate with maternal factors to embryo chromatin assembly. Our study shows several histone modifying enzymes not described yet in spermatogenesis and even more, important mechanistic aspects behind transgenerational epigenetics. Epigenetic enzymes not only can respond to environmental stressors, but could function as vectors of epigenetic information and participate in chromatin organization during maternal-to-zygote transition.
