## supplemental tables for "Transcriptome profiling of histone writers/erasers enzymes across spermatogenesis, mature sperm and pre-cleavage embryo: Implications in paternal epigenome transitions and inheritance mechanisms"

### Sheet: Table S1
	SGund.1	SGund.2	SGund.3	SGdiff.1	SGdiff.2	SGdiff.3	PreL.1	PreL.2	PreL.3	LZ.1	LZ.2	LZ.3	PD.1	PD.2	PD.3	RStid.1	RStid.2	RStid.3
Ash1l	24.8615	29.9337	33.978	36.6782	33.8677	30.7246	49.4822	42.116	24.7414	32.7326	28.8915	23.2651	7.21816	6.31993	7.34925	2.80953	3.76204	5.34399
Ash2l	125.694	129.969	118.316	145.476	153.117	149.441	158.025	154.478	168.817	79.9631	63.3578	54.7733	169.332	178.287	167.967	139.545	144.138	140.928
Atf2	46.0501	40.9291	46.3321	62.1594	60.8155	60.2517	100.072	88.0312	98.7528	68.2534	60.6376	63.416	57.4238	53.7864	66.1736	75.597	77.0062	70.1662
Brca2	75.9271	89.4251	99.1218	90.6038	83.3142	83.8959	108.712	116.164	73.3622	238.245	317.016	304.995	38.2607	37.5289	34.8304	15.1125	17.6337	19.9348
Clock	30.2612	29.2619	34.3784	33.836	33.1334	31.2639	55.4463	46.9807	36.6266	56.3921	46.8293	40.6107	5.15928	5.21287	2.9706	0.957008	1.13483	1.18234
Crebbp	162.488	143.78	158.74	117.535	110.267	105.844	89.7591	71.015	49.9006	53.5331	48.3652	41.6689	10.286	11.2483	8.37971	18.9604	24.556	22.2416
Dot1l	101.483	118.341	121.091	154.482	150.001	149.945	163.308	172.48	95.9906	158.897	176.932	156.532	205.635	185.909	244.036	303.088	315.453	369.711
Ehmt1	58.7269	63.0663	63.4266	128.961	122.969	124.745	109.005	101.125	89.875	61.0763	58.616	54.3942	0.324451	0.295464	0.252109	0.170015	0.0304224	0.122162
Ehmt2	566.603	619.631	581.525	490.2	487.415	494.212	227.225	227.568	239.413	71.2402	73.3818	52.054	266.394	251.084	295.468	355.035	352.477	339.595
Ep300	193.575	184.809	210.365	140.583	135.287	141.899	148.56	126.726	78.6945	146.562	191.576	161.91	21.3416	20.5768	18.6334	10.6677	12.6915	20.8823
Ezh1	127.014	135.763	144.827	85.8035	78.8913	79.8675	70.6713	78.6838	66.9707	110.89	118.014	120.425	22.0087	17.7835	14.9402	5.6071	6.35443	7.41988
Ezh2	27.9171	27.9342	29.0019	34.4339	35.4104	37.5288	112.848	107.257	106.555	105.087	113.996	123.207	67.789	63.9883	55.4904	85.0117	87.668	75.4171
Gtf3c4	11.8259	13.5522	15.2193	18.7089	18.6622	17.9665	16.7539	19.0371	12.3423	21.2114	22.6747	21.4453	34.0227	32.6787	34.1671	7.12601	9.44631	13.3232
Hat1	228.704	210.161	202.063	181.083	190.191	186.703	152.866	167.345	222.763	266.712	241.743	287.327	9.81265	8.01325	8.54678	42.0623	41.0891	34.8542
Hdac1	48.3997	40.0637	45.7503	68.627	66.136	65.8503	66.9681	66.8797	76.3333	68.3435	55.2663	66.9957	60.5969	65.1949	64.743	68.4966	66.1538	68.1869
Hdac11	50.1822	45.1143	48.4261	19.9726	19.1188	20.1672	20.6911	18.6831	25.9598	8.30959	6.1153	4.61949	5.70795	3.1188	8.94974	22.219	28.7485	43.6585
Hdac2	161.715	158.644	156.696	204.652	205.536	203.305	148.087	146.919	173.062	83.7817	56.5819	52.6505	22.2513	23.1169	17.3196	22.4621	21.3369	17.6757
Hdac3	50.5298	55.5977	52.8791	88.6349	90.8459	98.0564	130.115	115.467	129.009	81.7892	60.7592	56.6611	39.686	43.6985	34.5138	22.8669	22.7047	29.2415
Hdac4	42.3034	46.821	53.4819	31.7287	31.259	33.1972	26.8085	27.3364	22.304	29.1117	38.858	39.9799	8.26992	9.10279	6.5657	7.12833	7.95666	8.17707
Hdac5	127.074	134.063	133.848	97.078	101.494	96.3253	170.229	158.281	160.325	80.277	73.9819	74.4055	10.4287	9.12539	8.23559	32.1153	32.652	27.9302
Hdac7	6.30379	6.85132	6.91109	1.44592	1.82781	2.0992	0.282439	0.46369	0.61617	0.493599	0.235443	0.517284	0.0445229	0.111499	0.166492	0.085545	0.022961	0.0737604
Hdac8	3.8894	4.89296	3.5882	0.91445	2.01955	1.23605	1.20571	1.13819	0.571823	4.15575	1.75891	1.55581	0	0.0475983	0	0.0912964	0.147029	0.118079
Hdac9	2.66023	3.86471	3.38987	1.74099	2.49519	2.38948	4.25806	4.54555	3.29618	3.34653	3.98021	2.89297	0.445365	0.513054	0.404462	1.96814	1.88338	1.89991
Jmjd1c	121.791	120.629	127.603	72.443	70.1552	66.3697	72.8197	63.2295	45.8853	66.0489	64.9591	56.7116	29.4717	28.6274	25.9385	6.7429	8.98686	10.749
Kat2a	102.981	104.186	108.814	72.4436	71.62	71.3084	58.2489	49.7125	48.273	25.2745	17.5455	14.6725	20.9439	23.4455	18.7612	10.6173	10.2763	11.8599
Kat2b	36.0667	34.2961	34.6214	3.48244	3.3294	3.21282	3.49839	6.53316	2.65465	0.934068	1.09361	1.01934	6.34198	4.00511	5.67114	64.1053	58.8716	44.7104
Kat5	59.9898	57.6487	52.5621	49.4654	51.6032	48.4722	66.0222	62.4025	63.7305	61.4475	64.7207	60.1006	148.664	152.116	161.749	60.07	69.758	92.6348
Kat6a	76.5188	76.4467	78.9463	57.6113	57.1573	56.1549	39.2909	35.0941	23.185	21.0321	20.8309	16.7931	6.52333	7.26999	4.75103	0.947083	1.006	1.25098
Kat6b	19.0817	22.5657	21.9377	23.662	23.445	23.5604	17.5556	16.2457	12.8988	16.6716	17.4508	17.5068	11.3191	11.8275	12.5749	0.865597	1.52953	2.09912
Kat7	167.725	167.128	166.872	204.451	205.471	202.683	175.507	163.751	155.656	85.7679	91.1334	72.8015	439.091	459.112	432.962	69.1898	93.7392	145.102
Kat8	70.4762	65.2446	62.7645	46.3338	51.8535	53.5796	61.4566	65.2879	67.8617	51.0599	45.311	44.2449	172.174	167.262	164.706	180.883	179.851	175.62
Kdm1a	230.699	232.12	205.732	216.291	216.439	210.924	139.967	155.187	143.514	128.16	146.138	145.587	154.4	144.153	153.288	155.499	157.663	170.768
Kdm1b	40.8595	38.7089	42.7332	29.8903	26.6905	28.8384	19.3108	16.126	16.8725	11.4297	9.72049	10.2331	0.292702	0.0586414	0.156364	1.32161	1.60007	1.1153
Kdm2a	158.917	148.826	164.257	148.218	139.619	148.399	173.534	179.232	128.967	234.29	302.436	287.288	56.8551	59.1183	55.1325	11.1028	13.6852	21.2104
Kdm2b	80.1382	75.9746	81.945	32.7668	31.8316	33.9916	31.4634	35.9419	26.1602	53.8961	88.8149	84.1627	60.5759	60.403	66.126	30.5271	33.489	40.9736
Kdm3a	154.556	158.636	159.969	37.8356	43.7077	45.2062	60.3886	65.4053	52.4555	118.153	121.452	128.613	196.074	203.394	180.216	75.2825	82.0051	86.2943
Kdm3b	68.2263	73.162	72.228	51.9772	51.4009	53.5967	43.7418	45.529	24.1982	47.9752	44.3381	38.5013	4.74797	3.70411	3.43644	1.49241	1.85055	3.13548
Kdm4a	23.5806	28.0475	27.8318	15.0648	16.6897	16.8982	5.96591	5.74231	4.43308	3.89363	1.9857	1.95795	3.37476	3.71388	2.66616	3.90419	3.8485	6.1815
Kdm4b	13.5302	16.1469	16.7677	5.62193	7.04451	7.83261	7.63037	11.1511	4.98653	33.851	41.6854	49.8576	1.59115	0.863358	1.59376	2.19735	2.80363	2.60857
Kdm4c	5.69668	5.91645	5.95424	18.5837	16.8295	20.6655	35.6494	31.535	31.648	28.0755	29.2817	26.9279	2.22804	3.18318	1.24878	0.245625	0.188366	0.272299
Kdm4d	0.635869	0.980173	0.217596	0.764227	1.11058	0.819836	1.78222	6.5541	2.07539	7.11848	9.95174	7.82932	100.328	95.0452	112.655	68.0728	74.24	86.0127
Kdm5a	104.481	108.098	112.296	129.468	129.49	122.905	153.758	160.806	121.618	244.703	254.07	271.588	17.9097	19.5622	12.1893	9.70126	9.91206	12.4727
Kdm5b	171.38	186.705	175.491	133.315	127.401	122.598	66.5654	72.7416	69.578	78.9679	89.8624	92.8201	132.051	143.598	109.877	52.2492	54.7771	60.1519
Kdm5c	12.3337	12.2833	12.9468	6.84167	6.12918	7.52286	19.4838	18.6058	13.9869	19.8818	19.5244	17.85	0.513363	0.370259	0.680126	4.99099	5.23142	6.05543
Kdm5d	10.4632	10.6726	11.2679	5.20593	4.7105	5.54026	3.01717	2.48836	2.99317	3.88403	1.18064	1.01358	0.0391687	0	0	0.0376287	0.0605993	0.12978
Kdm6a	9.23263	9.38822	11.5536	8.17462	8.48697	9.10288	32.2706	32.107	23.3547	68.0567	82.2375	93.7002	0.0775239	0	0.0828282	0.347555	0.373147	0.492325
Kdm6b	66.7162	69.1245	64.4862	136.689	122.437	116.41	102.237	78.458	72.8448	52.619	61.2506	52.561	6.87005	6.80303	6.9405	2.53408	3.32978	5.67444
Kdm7a	8.64955	10.3799	11.8301	13.0624	12.0699	12.4948	25.9767	23.9518	17.2546	21.1232	22.7401	19.2187	3.10942	2.65333	2.8546	1.74805	1.9124	2.32764
Kdm8	14.8116	16.6196	13.9493	19.5616	20.1309	17.8385	13.3704	14.5541	16.1729	7.97738	6.43729	5.9144	4.82053	7.07256	5.35846	0.654891	0.954227	1.21002
Kmt2a	41.9566	48.4795	61.2754	56.0447	51.6713	51.4174	87.8696	72.4128	36.2954	56.3329	54.4545	41.1847	0.466443	0.556721	0.508961	0.324161	0.388976	0.402816
Kmt2b	155.975	159.294	178.243	208.443	189.82	207.029	158.339	138.226	107.915	131.765	153.609	139.513	43.1597	45.2542	44.8246	7.6861	8.54598	14.1805
Kmt2c	61.7108	70.9254	85.2375	22.4629	23.6586	24.1937	12.523	19.4207	5.27529	71.6884	98.8904	78.0336	2.51881	2.39769	2.2451	0.721924	0.947323	1.49854
Kmt2d	41.1912	49.4111	66.0506	19.2023	19.7332	20.1671	31.2346	20.5856	9.04468	12.8346	9.3229	5.62679	22.0155	25.1803	18.6963	0.510949	0.818363	2.34003
Kmt5a	65.5996	67.5381	69.6705	134.74	139.073	142.305	217.683	188.854	224.507	68.3058	57.1343	43.0726	35.4339	38.1728	34.0061	13.8552	14.3625	17.5593
Kmt5b	39.9498	50.0221	50.3255	54.3674	54.6676	56.0968	50.5522	51.3658	38.9181	54.5637	53.1535	55.786	8.67796	6.8793	6.93711	6.44751	6.63251	6.90389
Kmt5c	45.3949	47.483	55.4078	65.1491	76.3159	77.5131	124.281	145.826	103.937	330.448	370.798	399.177	14.0212	18.3424	10.7395	5.65861	7.52807	10.5537
Mcm3ap	170.113	170.059	173.592	236.662	209.886	217.939	158.753	140.889	136.137	82.641	70.2445	67.7701	36.7811	37.8534	34.1229	17.5524	19.4878	18.63
Msl3	0.779236	0.633951	1.50118	0.282447	0.378048	0.254519	0.638416	0.978237	0.98907	1.34988	0.66228	0.537383	2.23081	1.60739	1.71441	19.3632	16.7523	14.2319
Naa40	71.3726	75.6429	77.1586	64.1096	70.1479	71.7152	58.8512	61.7992	45.737	49.2959	56.8574	50.0564	62.4894	67.5068	61.4117	4.54029	5.73218	12.5963
Naa50	34.136	34.2556	34.4115	46.5186	46.2187	45.9048	31.7351	33.9898	34.5988	50.6005	55.4664	58.2612	5.53693	6.1116	5.80415	2.42879	2.54298	2.50958
Naa60	37.6316	45.1766	39.5581	56.1126	52.3442	55.3485	46.2157	40.099	32.3609	30.1969	29.0149	23.4534	6.31523	7.27845	8.77878	6.13219	6.30357	8.26863
Ncoa1	3.36746	3.64704	3.77829	20.4152	18.1388	17.4914	74.5638	67.9009	43.672	69.5926	81.663	79.9034	9.80657	7.36762	8.60656	12.7857	14.5886	13.256
Ncoa3	84.3168	84.9642	89.2131	81.7802	80.1239	79.4653	74.9129	82.6651	63.8513	107.949	142.867	133.028	22.1509	23.7774	23.54	11.845	11.9849	14.2122
Nsd1	101.65	110.503	122.959	109.096	104.274	108.991	90.244	87.8815	49.8493	120.232	130.553	124.658	10.1484	9.99481	8.70545	6.25741	7.0956	6.32494
Nsd2	86.1558	94.0213	90.6527	132.122	129.516	129.479	109.865	121.28	96.9348	118.047	150.799	140.626	57.391	55.4524	58.6057	66.4255	68.8242	69.6457
Nsd3	25.9135	27.8445	27.8833	30.5823	28.5408	29.01	40.071	45.9	38.6565	60.3049	72.697	71.403	18.07	19.3808	18.0956	22.3675	20.0617	23.3482
Phf2	3.45886	4.21584	4.52638	0.669359	0.652742	0.847317	1.78913	4.33298	2.29612	1.19147	3.06895	0.489816	87.2241	95.1259	92.8948	3.01677	5.20685	9.61449
Phf8	46.8281	43.0938	43.7774	38.8282	41.207	39.0719	76.1432	71.6563	46.6237	109.522	117.78	110.114	1.2224	0.799677	1.0395	6.32705	7.77071	6.03404
Prdm15	16.172	20.9757	18.8264	15.6426	17.9155	18.4726	14.8899	15.1685	12.4669	6.82649	5.92004	3.44139	1.81013	1.56218	1.45792	3.42442	3.79147	4.05992
Prdm2	119.944	123.174	136.332	112.439	108.975	112.032	93.3426	89.2608	66.198	62.7694	69.0123	59.144	143.35	142.871	158.015	140.91	149.995	169.574
Prdm6	0.930282	0.594656	0.78407	0.730592	0.722126	0.455782	0.127028	0.194643	0.112456	0	0.0988318	0	1.35498	0.702059	1.54753	1.21193	1.59032	1.97385
Prdm8	0.020468	0.0214095	0.0443598	0	0.0893709	0.0200562	0.0335382	0.28907	0.0222683	0.0911749	0.234845	0.0781771	6.12484	5.91298	7.51265	4.74634	4.10339	4.16913
Prdm9	0.700183	1.20321	1.3549	9.89793	12.3164	11.7616	42.532	66.3014	34.334	195.214	219.398	236.344	0.452143	0.181169	0.193231	0.477803	0.326446	0.224717
Rsbn1	10.1696	11.4901	10.8877	13.5183	12.8852	13.3598	11.6712	13.0289	9.71153	11.4386	11.6138	9.76901	24.6703	19.7297	22.9725	80.0398	78.1041	63.2294
Setd1a	87.984	90.0795	87.0785	101.582	98.6439	95.9	94.4224	94.3044	68.2665	127.398	157.642	150.242	9.97232	11.7384	10.3385	2.5301	2.74692	4.33859
Setd1b	21.8626	23.3548	25.2729	3.17443	2.54934	2.53049	0.985602	2.91474	0.767838	1.67909	2.99065	1.05682	35.2954	31.1292	40.0188	18.347	21.3133	26.546
Setd2	90.4857	100.442	113.312	119.089	118.42	114.622	119.618	103.93	79.7588	87.1548	92.9679	82.7379	65.2693	61.6546	60.1999	16.3679	15.5244	20.764
Setd4	12.1512	14.9626	13.6676	7.10839	9.13382	8.44022	11.7825	11.5856	6.60999	11.1339	9.19174	10.2076	3.96305	4.80565	2.74852	5.00953	6.31066	6.50793
Setd5	152.197	156.322	157.403	109.785	106.116	105.89	77.8344	82.2426	58.9091	90.4106	108.496	99.5332	28.6291	29.4255	30.3002	17.5927	21.153	25.8082
Setd6	29.3678	33.2878	28.6995	46.2179	42.1529	39.9737	138.239	127.495	127.222	66.9556	53.505	46.2954	4.73071	3.86846	3.61028	1.02024	1.99158	1.35953
Setd7	33.9095	39.8883	39.5956	8.64025	8.82017	7.84075	24.2515	21.2846	14.7325	13.3976	8.93491	6.33157	0.328817	0.228035	0.135121	0.0485983	0.0260885	0.0419035
Setdb1	94.0161	97.6695	97.3603	75.326	73.1745	75.548	89.957	101.668	73.5961	201.991	247.104	255.024	31.6121	33.2936	28.1975	10.8289	11.6263	14.4622
Setdb2	28.5386	29.9927	30.2904	58.2907	55.4741	50.7158	84.2535	89.312	81.9626	144.196	137.858	146.972	11.0864	8.90072	11.2788	11.0029	11.9813	12.5257
Setmar	9.53792	9.97664	9.76434	5.78512	5.39934	5.54186	3.73043	2.843	3.23298	1.86814	1.19151	1.83065	0.259982	0.434051	0.324065	0.12488	0.044692	0
Sirt1	31.1686	33.8396	33.2985	53.3967	54.1011	52.8882	69.1475	66.7997	59.6792	79.4689	79.6203	82.7712	22.8308	22.1975	21.2574	3.41661	4.15558	4.63522
Sirt2	24.118	25.6278	26.7575	31.4989	31.9268	33.5736	65.3423	68.244	77.8156	117.026	130.859	135.741	196.119	222.171	184.948	43.8328	52.1175	68.5174
Sirt3	11.0416	11.6723	11.7741	16.9242	15.7457	15.8838	20.6426	20.6261	24.6644	16.0897	13.6459	16.3757	43.5389	46.1139	47.3688	20.1485	21.2487	30.3915
Sirt5	1.4869	1.19638	1.7352	2.11434	1.99764	1.06472	3.4203	3.28453	2.86204	2.48377	1.14829	1.4744	3.41226	2.95204	2.26477	0.695357	1.22649	1.07065
Sirt6	35.7872	38.1686	36.3566	27.9354	29.6336	31.3725	61.8858	51.6854	49.7114	49.817	35.6232	38.2605	1.61767	2.02557	0.925901	0.0555024	0.119179	0.143569
Sirt7	25.3197	24.0387	27.561	30.5711	34.5609	34.5332	61.6246	67.7058	47.214	164.989	175.409	184.159	7.11452	7.4883	4.40655	0.297166	0.212698	0.555162
Smyd1	1.47745	1.78688	1.05067	1.15473	0.524152	0.814345	0.416093	0.869419	0.653006	0.668416	0.838767	0.749473	18.324	18.6483	15.6086	5.73419	4.90792	6.29268
Smyd2	16.0652	14.0148	12.2637	12.9428	13.0637	14.531	9.59171	8.5734	13.7278	3.98375	2.79851	2.48424	1.64641	1.41365	1.13083	0.734353	0.606483	0.389655
Smyd3	11.3353	12.8039	11.9563	5.36073	5.33015	5.91511	2.3904	3.88382	2.80944	11.0921	14.622	12.0406	0.515416	0.394822	0.453502	0.349519	0.469071	0.477169
Smyd4	33.4896	36.9108	31.1758	26.8847	28.853	31.0538	21.9592	26.241	28.06	40.0483	44.4855	57.5715	2.13356	2.03547	1.08549	0.0488018	0.157186	0.210395
Smyd5	80.9224	86.8831	87.7631	51.6334	55.7163	58.9136	38.7928	37.9067	38.5629	42.1541	38.3032	38.1243	3.44627	3.81561	2.51931	0.174252	0.311805	0.550905
Supt7l	37.9183	32.4862	32.4162	15.6426	16.8787	14.2043	13.75	13.7179	13.2428	17.6219	18.4804	19.4419	6.36914	7.95011	4.66725	0.864953	0.791067	1.04964
Suv39h1	73.1864	69.6513	72.6438	39.9133	48.6681	44.6917	63.9753	68.1838	54.0116	129.405	150.152	155.762	0.405382	0.203041	0.154685	1.02924	1.28423	1.48709
Suv39h2	27.9587	29.6874	28.594	45.6527	45.9542	44.2485	37.6403	35.4592	41.5327	31.7415	31.4723	33.8257	2.48661	2.43616	2.21883	24.8598	22.3782	18.9453
Markers germ cells
	SGund.1	SGund.2	SGund.3	SGdiff.1	SGdiff.2	SGdiff.3	PreL.1	PreL.2	PreL.3	LZ.1	LZ.2	LZ.3	PD.1	PD.2	PD.3	RStid.1	RStid.2	RStid.3
Gfra1	155.005	122.155	134.325	3.36764	4.58738	6.79916	0.0321176	0.479831	0.12795	0	0.149932	0	1.73659	1.95259	1.85541	3.77924	4.31341	3.66961
Nanos2	4.17288	3.39486	3.2379	0.0560196	0	0.151441	0	0	0	0	0	0	0	0	0	0	0	0.0385791
Nanos3	127.948	148.416	114.788	3.96706	5.5753	7.40495	0.640482	0.736052	0.141753	0.145098	0	0.373239	0.353374	0.117994	0.251701	1.01844	1.45791	1.07329
Zbtb16	203.554	223.84	198.175	39.6071	46.4657	38.5287	12.851	9.77274	6.60072	1.31834	1.17233	0.484456	0.172002	0.0574328	0.142932	0.0367199	0.118271	0.0791535
Thy1	10.3207	6.21247	10.7619	1.05875	0.935293	0.954063	0	0.0916727	0	0	0	0	0.176046	0.264524	0.282137	0	0	0.218739
Aldh2	64.4754	58.6205	59.8416	38.1437	40.656	38.5611	3.64632	4.46609	7.7728	3.78247	2.79964	1.90121	0.105884	0.0530331	0.0565641	0	0.382238	0.0877078
Uchl1	1701.25	1692.93	1614.54	1571.55	1598.32	1576.48	558.494	492.945	804.269	193.309	128.281	119.02	7.99833	6.08516	4.11054	2.62614	2.61066	4.61259
Kit	9.37319	9.73328	8.39069	342.11	293.902	317.401	170.948	152.938	144.318	93.0365	71.5673	60.9649	1.01317	0.799635	0.820072	1.44526	1.36168	1.34789
Crabp1	127.207	124.972	110.865	518.037	503.529	522.694	178.414	142.552	315.678	57.9169	38.879	43.1412	0.2723	0.181847	0.193954	0	0.280857	0.0751859
Dazl	565.701	604.492	583.489	753.692	753.909	713.698	753.718	748.102	783.54	1215.4	1036.79	1049.66	28.1447	21.0067	18.1709	6.50652	6.20945	8.31139
Stra8	49.0919	51.8934	51.2276	289.861	376.65	360.145	114.596	306.127	185.451	1034.61	867.131	965.802	0.410939	0.294034	0.125445	0.0563976	0	0.340398
Mlh1	33.7171	34.9094	33.317	33.3704	30.8417	34.5507	30.9013	34.8666	23.564	64.0231	66.1163	64.5546	3.6165	4.45079	3.09115	2.97799	3.41042	3.25247
Top2a	154.391	175.953	165.451	448.073	436.256	410.332	817.868	763.724	795.562	851.103	965.532	1082.63	192.788	168.642	195.059	98.4013	107.818	102.597
Sycp1	88.0674	72.1074	77.7965	104.68	102.448	89.9327	232.799	203.167	302.218	639.732	473.797	551.687	86.8819	62.3186	59.1	35.1436	34.7647	29.111
Sycp2	33.3739	37.3332	49.1532	30.0983	34.5513	30.3341	106.306	120.111	69.3046	595.837	433.195	474.127	170.942	136.996	162.907	52.5648	58.5965	55.2411
Sycp3	33.8368	32.893	33.2673	41.3426	46.8345	49.3314	50.181	72.7189	81.2647	289.974	282.106	359.758	93.9987	87.4641	80.9502	14.1423	18.5269	17.1164
Spo11	4.28256	5.36613	5.12416	2.32843	2.96072	2.53532	1.35229	5.62825	2.18402	29.8074	28.4927	34.333	55.0096	57.2457	54.68	15.9238	18.0947	19.9772
Piwil1	12.8291	14.0858	12.2807	9.76221	11.1549	9.99159	3.35977	18.5751	6.17986	3.61027	14.068	1.66686	567.705	677.765	438.766	18.3616	20.5922	45.3177
Pttg1	69.3896	59.4144	62.4544	77.038	82.3091	83.4883	81.6523	68.2712	107.071	30.7012	21.1872	16.9867	200.609	187.577	226.293	101.014	109.035	99.8753
Dkkl1	10.5346	11.3066	9.92671	9.36349	15.5993	8.25812	14.0345	108.157	25.4139	14.588	96.347	22.655	1605.71	1674.77	1655.06	1538.13	1476.11	1484.7
Ddx4	77.7878	79.2945	74.2899	55.6226	60.4527	56.5179	49.6772	54.5951	53.618	63.3937	51.8689	55.102	104.54	90.374	97.2532	112.76	115.888	108.004
Insl6	2.72953	2.85508	1.7254	0.742022	1.6884	0.780095	1.02495	18.4179	3.58827	0.886573	17.8338	2.38915	291.283	291.991	324.175	327.441	307.117	289.231
Acr	0.91242	1.27252	1.23592	1.32289	2.65598	0.819557	2.42948	26.345	2.81257	1.27012	20.5743	3.77538	299.703	291.269	309.707	421.447	393.634	400.229
Acrbp	9.32969	8.00048	8.28839	4.20427	5.79858	3.45912	9.08976	36.1657	11.4305	5.99052	25.6365	7.70477	460.629	431.129	493.851	552.091	536.002	521.229
Acrv1	0.33197	0.308657	0.119912	0.120328	0.612012	0.21686	0.0906591	4.86206	0.481557	0.575074	4.65537	0.633976	15.7061	10.8562	15.1775	169.563	150.887	123.195
Pgk2	1.08946	1.60576	0.37564	0.376943	1.60008	0.582295	0.811435	15.2466	2.31669	2.42651	12.4055	2.22245	176.123	153.6	197.453	412.674	395.176	367.357
Spag6	0.573614	0.449999	0.310795	0.701716	1.44015	0.421555	1.58609	10.599	1.63817	2.79472	8.50112	3.35483	28.003	21.1035	26.5254	377.19	322.394	247.532
Tnp2	12.209	1.82437	3.15003	2.37072	2.9193	4.55746	1.19079	21.7587	7.11579	54.8706	14.592	12.2131	180.542	170.323	251.578	320.884	599.17	519.508
Prm2	14.3121	0.390533	1.75321	1.21797	1.52154	3.90237	1.01962	13.8269	5.55137	58.4868	5.1168	6.29833	108.686	97.4904	154.469	150.459	323.308	301.775
Izumo1	3.62366	4.23108	4.24636	2.24509	3.05406	3.83977	1.27728	4.16557	1.69614	1.54847	1.81295	1.24725	6.89476	5.30401	7.32581	58.1494	58.3845	59.5734
Tnp1	9.76572	3.46922	2.59571	0.601089	2.09181	1.80551	0.15096	7.11292	1.40326	13.3377	5.28535	2.11132	57.8028	48.7249	71.3685	160.35	223.53	184.761
Prm1	16.8331	1.63367	3.19687	1.50963	1.81854	4.76127	1.27958	14.215	5.47521	57.2036	9.9556	6.13109	117.664	109.067	169.464	201.359	378.487	331.255
Cdyl	39.381	38.8087	38.2557	54.8654	56.9449	61.115	47.2007	39.1489	44.1496	17.7204	13.1885	10.5367	9.50599	6.22757	9.15235	57.8145	59.9468	46.4369
Markers somatic cells
	SGund.1	SGund.2	SGund.3	SGdiff.1	SGdiff.2	SGdiff.3	PreL.1	PreL.2	PreL.3	LZ.1	LZ.2	LZ.3	PD.1	PD.2	PD.3	RStid.1	RStid.2	RStid.3
Hsd3b1	0.0457766	0.0478822	0	0	0	0	0	0	0	0	0	0	0	0	0	0	0.0426848	0
Tie1	0.172931	0.0904428	0.163971	0.352585	0.585188	0.508355	0.0708399	0.101763	0.0235177	0.120363	0.144679	0.144486	0.0390845	0.058728	0.0626381	0.018774	0.161251	0.0161877
P2rx2	0.493444	0.422297	0.680547	0.975583	1.72365	1.71428	1.9111	2.11179	2.04977	7.4434	6.26214	8.0528	1.01386	0.487491	0.866581	1.1688	2.00778	2.21713
Vwf	1.23972	1.48651	1.90043	0.098639	0.0792156	0.266657	0.0990907	0.170815	0.296068	0.168364	0.086733	0.144362	1.1481	0.57504	0.934593	2.73114	4.17282	2.94363
Drd4	0.438329	0.733586	0.379993	1.38225	1.41629	1.41738	0.430939	0.123811	0.28613	0.68339	0.544839	0.502257	0.158508	0.0793909	0.0423384	0.0761383	0.326979	0.0656495
Star	1.92782	1.83645	2.31289	1.87171	1.83383	2.22636	2.53838	2.59302	3.07117	5.3672	2.73201	3.51728	2.58315	3.64759	2.12811	0.269088	0.545705	0.309358
Cyp11a1	0.0927662	0.582199	0.150788	0.050437	0	0	0.0760019	0	0.0504627	0	0	0.0442898	0	0	0	0	0.216252	0.138938
Sox9	0.623138	0.712907	0.611951	0.29645	0.408128	0.45795	0.0957238	0.0550036	0.169486	0.3036	0.335144	0.223131	0.0176046	0	0	0	0.0363156	0.0291652
Amhr2	2.48778	1.38785	2.33641	0.721389	1.01384	1.70641	3.32905	3.1231	2.16527	17.0845	11.8141	10.2938	1.1995	0.826082	1.36167	1.08032	1.39185	2.0493
Myh11	0.461439	0.466575	0.233349	0.334512	0.308938	0.286365	0.163821	0.130338	0.0669366	0.0856452	0.0441203	0.0587485	0.0139054	0	0.0297137	0.0667937	0.129082	0.0691107
Adgre1	0.401601	0	0	0	0	0	0	0	0	0	0	0.0958693	0.453834	0.181847	0.387909	0.915582	0.889382	1.5789
Acta2	0.337851	0.0588985	0.0610181	0	0	0.220702	0	0	0	0.0627067	0.215357	0.0537672	0.559961	0.203974	0.598274	0.782467	0.577558	0.506007
Cyp17a1	0.0623711	1.10908	0	0	0	0.0611162	0.102199	0	0	0.138916	0.0596359	0.0595563	0.169159	0.0564838	0.120489	0.216679	0.639743	0.0467073
Rhox8	0.200634	0.0699542	0.217415	0.218169	0.175208	0	0.328752	0.125936	0.14552	0.893726	0.767342	0.574738	0	0	0	0	0	0.0500823

### Sheet: Table S2
TABLE 1 GSE81216								TABLE 2 GSE88732								TABLE 3 E-MTAB-5834
symbol	total.1	total.2	head.1	head.2	mean_rpkm	percent_rank		symbol	sperm1	sperm2	sperm3	sperm4	mean_rpkm	percent_rank		symbol	sperm1	sperm2	sperm3	sperm4	mean_rpkm	percent_rank		symbol	mean_percent_rank
Kat2b	7.1262	5.34235	9.99742	6.2003	7.16657	0.897959		Kat2b	74.5391	52.2803	88.7851	68.9158	71.1301	0.897959		Kat2b	2.45611	2.96319	6.41446	6.03326	4.46675	0.938776		Kat2b	0.911565
Mcm3ap	4.95736	1.57666	6.74182	5.42635	4.67555	0.714286		Mcm3ap	30.7663	28.0787	44.5365	28.1977	32.8948	0.714286		Mcm3ap	0.88674	1.54601	1.98043	1.92365	1.58421	0.55102		Mcm3ap	0.659864
Kmt2a	2.72269	2.14422	5.36066	4.63597	3.71589	0.561224		Kmt2a	7.46414	11.099	11.5661	9.01965	9.78724	0.357143		Kmt2a	0.709436	1.1503	1.38002	1.11469	1.08861	0.387755		Kmt2a	0.435374
Hdac9	0.265616	0.104592	0.296588	0.71071	0.344377	0.0714286		Hdac9	6.92932	10.7316	7.90656	10.6312	9.04966	0.316327		Hdac9	0.838601	0.700815	0.861432	0.568445	0.742323	0.306122		Hdac9	0.231293
Naa60	3.50992	2.55157	3.81869	1.77322	2.91335	0.5		Naa60	52.4592	50.6156	50.9632	61.6413	53.9198	0.857143		Naa60	1.82224	3.02321	4.33081	2.82303	2.99982	0.795918		Naa60	0.717687
Kmt2b	4.35762	4.27259	7.62298	11.3841	6.90933	0.877551		Kmt2b	55.3829	48.7427	58.5691	41.7631	51.1145	0.806122		Kmt2b	0.820528	1.86762	1.79902	1.13507	1.40556	0.5		Kmt2b	0.727891
Ezh1	2.25616	2.47485	4.79854	6.82082	4.08759	0.642857		Ezh1	35.1103	30.2835	40.3517	21.3921	31.7844	0.673469		Ezh1	1.84629	1.89783	2.28835	1.56677	1.89981	0.653061		Ezh1	0.656463
Hdac5	3.44173	3.09772	9.57711	12.797	7.22839	0.908163		Hdac5	179.524	136.785	125.293	135.723	144.331	0.969388		Hdac5	2.31453	2.94257	3.79251	2.64562	2.92381	0.785714		Hdac5	0.887755
Ehmt2	10.4595	11.0045	24.2097	26.3566	18.0076	1		Ehmt2	358.528	264.864	259.951	308.082	297.856	0.989796		Ehmt2	4.58818	9.08675	8.96028	11.422	8.5143	1		Ehmt2	0.996599
Prdm15	0.77507	0.261599	0.659386	0.727197	0.605813	0.132653		Prdm15	5.58749	7.45222	3.10204	5.70227	5.461	0.234694		Prdm15	0.508667	0.27789	0.509526	0.44684	0.435731	0.153061		Prdm15	0.173469
Sirt2	2.0641	2.9802	7.08507	7.86599	4.99884	0.755102		Sirt2	151.633	196.739	146.818	173.505	167.174	0.979592		Sirt2	2.38038	6.59723	8.23204	4.9643	5.54349	0.969388		Sirt2	0.901361
Setdb1	1.15312	0.272439	2.26041	2.24393	1.48248	0.316327		Setdb1	7.29407	8.16164	13.3261	5.84327	8.65627	0.295918		Setdb1	0.239801	0.445237	0.859129	0.860201	0.601092	0.234694		Setdb1	0.282313
Kdm6b	3.1307	1.75671	4.661	5.71147	3.81497	0.581633		Kdm6b	52.7404	65.5438	68.5503	54.2967	60.2828	0.867347		Kdm6b	0.790146	1.52612	2.18159	1.09114	1.39725	0.489796		Kdm6b	0.646259
Smyd4	0.605932	0.477195	2.40563	1.4739	1.24067	0.265306		Smyd4	20.5679	16.03	15.1367	13.7392	16.3684	0.479592		Smyd4	1.08826	1.01382	1.03567	1.5561	1.17346	0.438776		Smyd4	0.394558
Hdac2	1.55516	1.83713	2.76554	1.89143	2.01232	0.367347		Hdac2	8.24988	9.00547	13.1918	5.94849	9.09891	0.326531		Hdac2	0.803624	1.36774	2.20374	1.90183	1.56923	0.530612		Hdac2	0.408163
Sirt1	0.791072	0.0584063	1.25136	0.577274	0.669528	0.153061		Sirt1	3.97406	4.25528	3.08198	5.31036	4.15542	0.193878		Sirt1	0.319673	0.324534	0.637056	0.798114	0.519844	0.193878		Sirt1	0.180272
Ncoa1	5.8915	1.83483	3.86734	4.37741	3.99277	0.612245		Ncoa1	14.0479	21.4212	27.8719	21.8597	21.3002	0.55102		Ncoa1	1.58566	3.14335	3.68995	4.28357	3.17563	0.816327		Ncoa1	0.659864
Kat2a	0.940941	0.500194	1.08568	1.23595	0.940691	0.214286		Kat2a	14.3017	13.4225	22.473	16.2737	16.6177	0.5		Kat2a	0.373565	0.254318	0.680425	0.55233	0.465159	0.183673		Kat2a	0.29932
Nsd1	12.3184	6.35926	14.9822	15.1471	12.2017	0.979592		Nsd1	54.0465	48.6726	56.3521	39.935	49.7515	0.795918		Nsd1	2.49753	4.21326	7.54966	7.11699	5.34436	0.959184		Nsd1	0.911565
Kat6b	2.83612	2.116	6.00028	7.02582	4.49455	0.704082		Kat6b	11.344	16.5589	16.7538	15.3952	15.013	0.438776		Kat6b	1.31646	1.71464	1.69763	2.42326	1.788	0.612245		Kat6b	0.585034
Hdac7	0.619582	0.941038	5.83111	4.6505	3.01056	0.510204		Hdac7	29.3938	20.9294	26.2232	19.5984	24.0362	0.581633		Hdac7	0.617464	0.734777	1.28012	0.30849	0.735211	0.295918		Hdac7	0.462585
Crebbp	7.49783	2.76789	7.16702	9.69938	6.78303	0.867347		Crebbp	39.4171	51.9404	55.737	50.5431	49.4094	0.785714		Crebbp	2.26154	3.94776	5.92604	4.62627	4.1904	0.918367		Crebbp	0.857143
Naa50	1.74458	0.147206	1.48419	1.03059	1.10164	0.234694		Naa50	3.89098	4.00793	5.32397	2.51667	3.93489	0.153061		Naa50	0.386358	1.79628	3.70276	2.68207	2.14187	0.683673		Naa50	0.357143
Setd4	1.10576	1.46953	3.49831	3.83285	2.47661	0.438776		Setd4	5.34612	2.75792	0	5.63374	3.43444	0.132653		Setd4	0.250858	0.106738	0.145384	0.101419	0.1511	0.0510204		Setd4	0.207483
Kdm4b	2.2406	3.26963	7.21125	10.0988	5.70508	0.806122		Kdm4b	112.749	101.66	87.1429	87.7679	97.33	0.938776		Kdm4b	0.672766	1.60303	2.68599	2.00669	1.74212	0.602041		Kdm4b	0.782313
Hdac3	4.44735	0.945665	7.68062	4.54355	4.40429	0.693878		Hdac3	31.0703	26.383	32.8311	21.6544	27.9847	0.642857		Hdac3	1.36207	1.54547	3.41483	2.05583	2.09455	0.673469		Hdac3	0.670068
Naa40	1.30493	1.43876	2.52562	3.17418	2.11087	0.387755		Naa40	17.5076	14.8711	15.7507	15.7407	15.9675	0.459184		Naa40	0.661159	0.856549	1.18956	0.989405	0.924167	0.367347		Naa40	0.404762
Kat5	1.84499	1.63463	4.4636	3.3659	2.82728	0.489796		Kat5	30.5933	29.3957	36.8285	33.5353	32.5882	0.693878		Kat5	0.497043	1.91452	1.51611	2.41138	1.58476	0.561224		Kat5	0.581633
Sirt7	7.5843	0.726438	6.56129	4.93622	4.95206	0.734694		Sirt7	19.0775	15.9632	27.6368	16.992	19.9174	0.530612		Sirt7	1.18582	0.712316	0.835471	1.35364	1.02181	0.377551		Sirt7	0.547619
Kdm5c	8.2462	1.01271	5.25721	4.64722	4.79083	0.72449		Kdm5c	25.2386	25.9801	35.8259	20.9562	27.0002	0.622449		Kdm5c	0.953905	1.46589	1.41697	1.45275	1.32238	0.469388		Kdm5c	0.605442
Sirt3	1.05556	0.623469	1.17864	2.773	1.40767	0.295918		Sirt3	5.54993	6.09842	8.35417	5.00003	6.25064	0.27551		Sirt3	0.550775	0.326052	0.33308	0.232353	0.360565	0.132653		Sirt3	0.234694
Hdac4	3.3791	2.61	3.57962	3.69879	3.31688	0.520408		Hdac4	38.0155	46.1746	45.9233	51.219	45.3331	0.77551		Hdac4	1.02459	1.65599	2.80239	1.8834	1.84159	0.642857		Hdac4	0.646259
Smyd2	0.467582	0.552359	0	0.170606	0.297637	0.0510204		Smyd2	3.32034	1.56655	0.982479	0.965789	1.70879	0.0408163		Smyd2	0.251934	0.18054	0.153693	0	0.146542	0.0408163		Smyd2	0.0442177
Suv39h2	0.217292	0.192517	0.0808763	0.317132	0.201955	0.0306122		Suv39h2	0.36113	2.21636	2.81553	1.25669	1.66243	0.0306122		Suv39h2	0.0801056	0.167799	0.142847	0.159438	0.137547	0.0306122		Suv39h2	0.0306122
Hat1	1.90835	0.876693	4.4985	2.01153	2.32377	0.428571		Hat1	7.30428	5.11488	9.20771	4.61324	6.56003	0.285714		Hat1	1.01018	0.491228	1.25454	1.67252	1.10712	0.408163		Hat1	0.37415
Atf2	2.39201	1.41285	3.51672	2.96742	2.57225	0.44898		Atf2	14.8175	21.4419	20.4393	19.7957	19.1236	0.520408		Atf2	1.04462	2.60914	3.88406	3.59802	2.78396	0.755102		Atf2	0.57483
Ncoa3	3.85786	3.00116	5.18324	5.28712	4.33234	0.673469		Ncoa3	20.7559	19.5312	30.7109	15.3408	21.5847	0.561224		Ncoa3	1.20608	2.2162	3.56296	2.62357	2.4022	0.72449		Ncoa3	0.653061
Ash1l	3.2227	1.18326	4.53861	4.48099	3.35639	0.540816		Ash1l	16.647	16.3026	17.4168	15.6157	16.4955	0.489796		Ash1l	0.852144	2.07669	3.08054	3.17949	2.29721	0.693878		Ash1l	0.57483
Kdm4c	2.61405	0.857778	3.7837	3.70916	2.74117	0.479592		Kdm4c	15.4469	8.4768	7.22177	7.75901	9.72611	0.346939		Kdm4c	1.43316	1.14951	1.45114	1.86477	1.47465	0.520408		Kdm4c	0.44898
Hdac1	1.5645	2.03298	9.7828	10.5034	5.97093	0.836735		Hdac1	50.7736	63.6913	61.2537	67.3009	60.7549	0.877551		Hdac1	3.19437	4.34936	4.8545	4.87879	4.31925	0.928571		Hdac1	0.880952
Clock	2.77847	1.18719	2.53036	1.85499	2.08775	0.377551		Clock	10.2179	13.3007	15.9202	9.63812	12.2692	0.397959		Clock	0.506279	0.833136	1.84986	1.69168	1.22024	0.459184		Clock	0.411565
Kdm2b	3.44072	0.894202	5.225	4.11775	3.41942	0.55102		Kdm2b	22.5822	32.1541	35.7142	31.4973	30.487	0.663265		Kdm2b	1.28795	1.19566	1.42953	0.807878	1.18025	0.44898		Kdm2b	0.554422
Ezh2	5.18326	0.857225	1.38903	3.47982	2.72734	0.469388		Ezh2	5.51319	5.83485	7.40589	6.22376	6.24442	0.265306		Ezh2	0.752573	1.2008	1.22668	2.51011	1.42254	0.510204		Ezh2	0.414966
Kdm5a	4.18876	2.0517	8.25161	5.36786	4.96498	0.744898		Kdm5a	21.7953	23.9904	33.3809	22.312	25.3697	0.602041		Kdm5a	1.81944	2.34712	3.97603	4.12298	3.06639	0.806122		Kdm5a	0.717687
Kdm8	0.193601	0.114351	0.576467	0.706389	0.397702	0.0816327		Kdm8	4.09508	3.08458	1.62717	2.87915	2.92149	0.112245		Kdm8	0.318428	0.299008	0.152726	0.142054	0.228054	0.102041		Kdm8	0.0986395
Kat8	2.03826	3.78372	2.49268	7.01201	3.83167	0.591837		Kat8	24.0205	22.1558	22.9434	21.0902	22.5525	0.571429		Kat8	1.0239	1.06808	1.83763	2.35018	1.56995	0.540816		Kat8	0.568027
Msl3	1.55609	1.37867	1.67962	2.15752	1.69298	0.346939		Msl3	4.13785	4.84269	6.4848	3.68551	4.78771	0.214286		Msl3	0.326545	0.690955	1.7595	1.76976	1.13669	0.428571		Msl3	0.329932
Kat6a	2.58534	0.960561	2.68503	2.5865	2.20436	0.408163		Kat6a	10.7733	10.7977	13.6392	8.71629	10.9816	0.367347		Kat6a	0.754436	1.32025	1.90793	1.59102	1.39341	0.479592		Kat6a	0.418367
Ash2l	3.45196	1.64682	4.00271	4.26296	3.34111	0.530612		Ash2l	20.0594	17.7333	24.5493	19.8543	20.5491	0.540816		Ash2l	1.20481	1.35848	1.69324	2.70335	1.73997	0.591837		Ash2l	0.554422
Setd6	0.767728	0.453462	0.285749	2.24096	0.936974	0.204082		Setd6	5.91568	3.60099	7.66242	6.34296	5.88051	0.255102		Setd6	0.674908	0.518754	0.857989	0.844977	0.724157	0.285714		Setd6	0.248299
Kdm4a	1.22841	3.0139	6.0845	6.34389	4.16768	0.653061		Kdm4a	38.8327	36.6674	43.813	34.7934	38.5266	0.744898		Kdm4a	1.09329	1.67832	2.59659	1.47335	1.71039	0.581633		Kdm4a	0.659864
Smyd5	2.40393	2.55581	2.41581	1.40339	2.19474	0.397959		Smyd5	14.0923	15.0698	17.0054	12.8436	14.7528	0.428571		Smyd5	0.872585	0.603325	1.16944	0.44097	0.771581	0.326531		Smyd5	0.384354
Hdac11	4.71582	2.26315	8.77615	7.31278	5.76698	0.816327		Hdac11	464.549	478.857	358.885	476.798	444.772	1		Hdac11	3.20955	7.22648	16.7796	3.73055	7.73653	0.979592		Hdac11	0.931973
Setd5	6.17743	3.64873	10.2393	10.2179	7.57084	0.938776		Setd5	32.2061	34.2303	33.9498	30.1917	32.6445	0.704082		Setd5	1.57428	2.87814	3.46539	3.36929	2.82177	0.765306		Setd5	0.802721
Setmar	0.344563	0.203518	0.448864	1.2572	0.563537	0.122449		Setmar	0	0.92352	0	0.569356	0.373219	0.0204082		Setmar	0.185651	0.133041	0.135908	0.284425	0.184757	0.0612245		Setmar	0.0680272
Sirt6	1.60796	0.271357	2.05195	1.8439	1.44379	0.306122		Sirt6	13.6048	13.4081	23.7309	14.6135	16.3393	0.469388		Sirt6	0.221479	0.798246	0.513432	0.29496	0.457029	0.173469		Sirt6	0.316327
Prdm8	0	0	0	0.0536884	0.0134221	0.0102041		Prdm8	0	0.241013	0.360708	0	0.15043	0.0102041		Prdm8	0.0625909	0.0284073	0.00967319	0.107967	0.0521596	0		Prdm8	0.00680272
Gtf3c4	0.752361	1.64423	2.15623	1.81178	1.59115	0.326531		Gtf3c4	8.91188	9.05195	12.1199	8.06008	9.53595	0.336735		Gtf3c4	0.405374	1.07484	0.840816	1.14549	0.86663	0.346939		Gtf3c4	0.336735
Ehmt1	4.22188	3.39417	7.07124	12.1523	6.70989	0.857143		Ehmt1	32.3542	25.9494	28.5842	24.546	27.8585	0.632653		Ehmt1	1.64953	1.65277	1.7732	2.17276	1.81206	0.622449		Ehmt1	0.704082
Kdm1a	6.317	1.46985	7.12482	5.30819	5.05497	0.765306		Kdm1a	43.3247	37.1118	44.6462	36.1119	40.2987	0.765306		Kdm1a	1.62852	3.25211	3.29704	4.67019	3.21197	0.826531		Kdm1a	0.785714
Setd7	3.01703	1.18801	2.9945	3.44923	2.66219	0.459184		Setd7	30.1458	27.7334	30.1119	26.173	28.541	0.653061		Setd7	1.12365	0.931934	1.49414	0.922389	1.11803	0.418367		Setd7	0.510204
Kdm6a	3.69883	1.09237	2.94462	1.49954	2.30884	0.418367		Kdm6a	9.03466	15.0237	10.3986	14.629	12.2715	0.408163		Kdm6a	0.378774	0.97195	1.79667	1.26277	1.10254	0.397959		Kdm6a	0.408163
Jmjd1c	5.03362	0.961896	4.82155	5.13171	3.98719	0.602041		Jmjd1c	43.4612	41.5875	37.1736	32.4751	38.6744	0.755102		Jmjd1c	1.92704	2.84388	5.27505	3.61193	3.41448	0.846939		Jmjd1c	0.734694
Phf2	0.368772	1.02685	0.901976	1.2302	0.88195	0.193878		Phf2	12.7512	11.0529	8.74485	11.7084	11.0643	0.377551		Phf2	0.337632	0.610235	0.671873	0.550835	0.542644	0.204082		Phf2	0.258503
Kmt2c	6.25234	2.64717	11.6356	11.1036	7.90968	0.94898		Kmt2c	27.0353	25.2851	33.8122	20.9827	26.7788	0.612245		Kmt2c	1.72283	2.87344	4.04477	4.80078	3.36045	0.836735		Kmt2c	0.79932
Kdm1b	0.232757	0.0687395	0.606426	0.169851	0.269444	0.0408163		Kdm1b	2.88366	3.25788	7.86582	2.40379	4.10279	0.183673		Kdm1b	0.488439	0.337016	0.734463	1.08875	0.662168	0.255102		Kdm1b	0.159864
Setd1b	1.72968	1.02164	1.97428	2.22991	1.73888	0.357143		Setd1b	35.3844	44.9348	37.7169	35.8377	38.4684	0.734694		Setd1b	0.663814	0.946128	1.20531	0.877828	0.923269	0.357143		Setd1b	0.482993
Kdm3b	3.56681	2.36367	5.63407	5.8405	4.35126	0.683673		Kdm3b	53.9424	60.9221	50.0854	50.5284	53.8696	0.846939		Kdm3b	1.32232	2.09938	3.98044	2.47351	2.46891	0.744898		Kdm3b	0.758503
Kat7	3.66186	3.72018	3.92528	3.84796	3.78882	0.571429		Kat7	36.8692	31.4726	31.6491	27.4708	31.8654	0.683673		Kat7	1.52026	1.75323	3.46649	3.06304	2.45076	0.734694		Kat7	0.663265
Suv39h1	0.115129	0.54401	0.685615	0.756122	0.525219	0.112245		Suv39h1	3.02663	2.52003	2.09653	2.66334	2.57663	0.102041		Suv39h1	0.137122	0.333396	0.575205	0.211188	0.314228	0.112245		Suv39h1	0.108844
Brca2	0.56552	0.801665	1.05244	1.65072	1.01759	0.22449		Brca2	3.07594	3.73883	5.42641	4.11164	4.08821	0.173469		Brca2	0.859584	0.502218	0.594831	0.809151	0.691446	0.27551		Brca2	0.22449
Phf8	2.08297	5.27278	9.37722	13.1735	7.47661	0.918367		Phf8	52.6014	54.9723	58.8424	44.6626	52.7697	0.836735		Phf8	0.866342	3.10216	5.79031	3.98468	3.43587	0.857143		Phf8	0.870748
Kdm5b	2.82581	2.12807	9.17667	8.09373	5.55607	0.785714		Kdm5b	92.3477	85.7955	83.3979	80.3519	85.4732	0.928571		Kdm5b	2.26379	3.2187	4.60702	4.53562	3.65628	0.867347		Kdm5b	0.860544
Setd1a	0.941247	1.1814	1.09479	1.80301	1.25511	0.27551		Setd1a	10.7013	18.6931	10.2183	18.1129	14.4314	0.418367		Setd1a	0.727353	0.522429	0.788931	0.366901	0.601404	0.244898		Setd1a	0.312925
Kdm7a	1.41946	0.838413	2.60754	1.53705	1.60062	0.336735		Kdm7a	6.76595	6.34089	4.81059	4.14879	5.51655	0.244898		Kdm7a	0.836227	1.21107	2.0168	2.51983	1.64598	0.571429		Kdm7a	0.384354
Rsbn1	0.732557	0.73557	1.14516	0.908776	0.880517	0.183673		Rsbn1	5.06914	5.03951	3.82245	7.14181	5.26822	0.22449		Rsbn1	0.286679	0.339421	0.452684	0.685328	0.441028	0.163265		Rsbn1	0.190476
N6amt1	1.15671	0.835039	2.1048	1.21924	1.32895	0.285714		N6amt1	1.63112	3.2151	0.855161	1.69897	1.85009	0.0714286		N6amt1	0.575854	0.793992	0.929391	0.754426	0.763416	0.316327		N6amt1	0.22449
Setd2	6.45163	4.5991	7.74212	7.22433	6.50429	0.846939		Setd2	32.8392	30.5758	35.799	34.402	33.404	0.72449		Setd2	2.63708	4.27347	5.29426	8.50871	5.17838	0.94898		Setd2	0.840136
Kmt5b	4.09575	2.19925	6.7907	4.16624	4.31299	0.663265		Kmt5b	15.9017	16.6144	13.3001	15.1763	15.2481	0.44898		Kmt5b	1.72461	2.01273	2.62725	2.89141	2.314	0.704082		Kmt5b	0.605442
Kmt2d	5.40803	3.91094	10.7998	13.4837	8.40061	0.959184		Kmt2d	77.9999	86.221	74.8447	55.7367	73.7006	0.908163		Kmt2d	1.10695	2.09481	2.71198	1.43717	1.83773	0.632653		Kmt2d	0.833333
Kmt5a	10.6282	1.89788	5.97974	2.70551	5.30283	0.77551		Kmt5a	4.92938	14.6112	16.446	8.64487	11.1579	0.387755		Kmt5a	1.94855	3.86512	4.8096	4.66998	3.82331	0.897959		Kmt5a	0.687075
Prdm9	0.539317	0.212367	0.602202	1.31186	0.666438	0.142857		Prdm9	7.44218	2.1415	1.00729	3.81221	3.60079	0.142857		Prdm9	0.234507	0.347063	0.165454	0.164884	0.227977	0.0918367		Prdm9	0.12585
Supt7l	1.06068	0.313248	0.789572	0.87077	0.758568	0.173469		Supt7l	2.68427	5.33044	5.29314	5.03892	4.58669	0.204082		Supt7l	0.571497	0.486334	1.13309	0.194568	0.596372	0.22449		Supt7l	0.20068
Kdm3a	6.4514	4.33017	9.22285	7.81071	6.95378	0.887755		Kdm3a	72.2624	67.4191	66.3917	71.9973	69.5176	0.887755		Kdm3a	2.10391	3.14203	5.552	3.84613	3.66102	0.877551		Kdm3a	0.884354
Kdm4d	0	0	0.313421	0.0877848	0.100301	0.0204082		Kdm4d	2.39913	2.38237	7.24595	3.77677	3.95106	0.163265		Kdm4d	0	0.0464482	0.0790822	0.132401	0.0644828	0.0102041		Kdm4d	0.0646259
Sirt5	0.205563	0.364251	0.535576	0.900043	0.501358	0.102041		Sirt5	9.13104	5.44842	12.094	8.49181	8.79131	0.306122		Sirt5	0.338103	0.119057	0.351354	0	0.202128	0.0816327		Sirt5	0.163265
Kdm2a	9.0709	4.93479	12.1721	13.4129	9.89767	0.969388		Kdm2a	78.2264	70.84	88.0256	70.8678	76.99	0.918367		Kdm2a	2.20678	4.35497	5.27268	4.53204	4.09162	0.908163		Kdm2a	0.931973
Nsd3	3.6046	2.0323	4.93966	5.6793	4.06397	0.622449		Nsd3	15.7441	18.554	20.8571	18.9968	18.538	0.510204		Nsd3	1.17088	1.70811	2.71432	2.41945	2.00319	0.663265		Nsd3	0.598639
Ep300	11.5349	6.34327	18.2589	16.7381	13.2188	0.989796		Ep300	123.116	155.688	154.058	144.303	144.291	0.959184		Ep300	3.94784	8.93319	11.418	9.50951	8.45215	0.989796		Ep300	0.979592
Smyd1	0	0	0	0	0	0		Smyd1	1.35401	1.16146	3.48712	0.914103	1.72917	0.0510204		Smyd1	0.338852	0.096119	0.0654605	0.273988	0.193605	0.0714286		Smyd1	0.0408163
Smyd3	0.602735	0.42721	0.673015	1.05561	0.689643	0.163265		Smyd3	1.16564	2.17193	2.1952	1.85912	1.84797	0.0612245		Smyd3	0.608488	0.418904	0.649824	0.707608	0.596206	0.214286		Smyd3	0.146259
Kdm5d	0	0.643899	2.31859	1.64786	1.15259	0.255102		Kdm5d	3.69413	3.44363	3.62678	2.44469	3.30231	0.122449		Kdm5d	0.313559	0.541184	0.389041	0.442796	0.421645	0.142857		Kdm5d	0.173469
Nsd2	3.66371	2.08233	5.506	5.09487	4.08673	0.632653		Nsd2	24.2931	23.1803	27.4761	24.1205	24.7675	0.591837		Nsd2	1.47414	2.36214	2.92656	4.83122	2.89851	0.77551		Nsd2	0.666667
Prdm2	5.89344	4.02247	10.6265	9.46145	7.50096	0.928571		Prdm2	49.1513	53.1212	54.4862	52.4786	52.3093	0.826531		Prdm2	1.75297	4.70279	3.90875	4.34832	3.67821	0.887755		Prdm2	0.880952
Kmt5c	5.34573	1.35321	6.63229	8.91653	5.56194	0.795918		Kmt5c	50.3833	54.3174	58.6581	44.6571	52.004	0.816327		Kmt5c	0.259876	1.22861	0.769789	0.933909	0.798046	0.336735		Kmt5c	0.64966
Dot1l	6.39478	1.86118	8.14077	6.83069	5.80686	0.826531		Dot1l	129.523	152.849	136.314	149.772	142.114	0.94898		Dot1l	1.31408	2.34387	4.39885	1.29204	2.33721	0.714286		Dot1l	0.829932
Hdac8	1.70033	0.446358	1.05477	1.24079	1.11056	0.244898		Hdac8	1.59847	2.138	2.64645	2.18526	2.14204	0.0816327		Hdac8	0.546469	0.182367	0.298076	0.381214	0.352031	0.122449		Hdac8	0.14966
Prdm6	0.371545	0.109727	0.138289	0.677825	0.324346	0.0612245		Prdm6	0	0.497918	0	0	0.12448	0		Prdm6	0.305552	0.0358647	0.0488502	0.0340775	0.106086	0.0204082		Prdm6	0.0272109
Setdb2	0.810284	0.382878	0.301588	0.236518	0.432817	0.0918367		Setdb2	3.62373	1.5685	2.7241	2.32078	2.55928	0.0918367		Setdb2	0.30331	0.531866	0.511369	1.308	0.663635	0.265306		Setdb2	0.14966

### Sheet: Table S3
TOTAL RNA					TRANSLATING RNA
symbol	cell1rep1	cell1rep2	mean		symbol	cell1rep1	cell1rep2	mean		TE
Ash1l	17.04	14.98	16.01		Ash1l	3.14	3.43	3.285		0.205184
Ash2l	18.37	21.12	19.745		Ash2l	0	1.48	0.74		0.0374778
Atf2	122.58	98.73	110.655		Atf2	95.92	89.54	92.73		0.83801
Brca2	109.11	90.95	100.03		Brca2	108.79	155.15	131.97		1.3193
Clock	80.87	66.44	73.655		Clock	73.48	59.52	66.5		0.902858
Crebbp	168.4	113.65	141.025		Crebbp	16.27	20.22	18.245		0.129374
Dot1l	23.94	38.98	31.46		Dot1l	43.77	43.2	43.485		1.38223
Ehmt1	23.77	26.76	25.265		Ehmt1	43.29	33.66	38.475		1.52286
Ehmt2	0.51	0.59	0.55		Ehmt2	3.39	2.93	3.16		5.74545
Ep300	29.07	29.11	29.09		Ep300	54.03	72.64	63.335		2.17721
Ezh1	24.85	29.23	27.04		Ezh1	97.14	97.03	97.085		3.59042
Ezh2	478.2	420.19	449.195		Ezh2	584.83	692.09	638.46		1.42134
Gtf3c4	0.95	0.86	0.905		Gtf3c4	13.97	0	6.985		7.71823
Hat1	35.76	26.76	31.26		Hat1	14.58	5.03	9.805		0.31366
Hdac1	2.56	3.06	2.81		Hdac1	0	0.97	0.485		0.172598
Hdac11	0.07	0.43	0.25		Hdac11	0	0	0		0
Hdac2	42.94	41.25	42.095		Hdac2	27.38	17.71	22.545		0.535574
Hdac3	1.98	2.16	2.07		Hdac3	0	0	0		0
Hdac4	2.6	2.69	2.645		Hdac4	20.97	20.93	20.95		7.9206
Hdac5	0	0.12	0.06		Hdac5	0	0	0		0
Hdac7	0.09	0	0.045		Hdac7	0	0	0		0
Hdac8	4.34	5.57	4.955		Hdac8	11.82	16.31	14.065		2.83855
Hdac9	7.84	8.48	8.16		Hdac9	14.04	12.11	13.075		1.60233
Jmjd1c	8.83	6.47	7.65		Jmjd1c	1.08	0.93	1.005		0.131373
Kat2a	5.37	7.1	6.235		Kat2a	5.56	10.96	8.26		1.32478
Kat2b	0.8	1.02	0.91		Kat2b	0	0	0		0
Kat5	14.7	18.32	16.51		Kat5	91.34	90.09	90.715		5.49455
Kat6a	31.59	34.29	32.94		Kat6a	7.49	10.34	8.915		0.270644
Kat6b	47.3	47.15	47.225		Kat6b	10.66	9.47	10.065		0.213129
Kat7	52.61	60.63	56.62		Kat7	125.53	213.5	169.515		2.99391
Kat8	21.23	28.35	24.79		Kat8	18.35	13.84	16.095		0.649254
Kdm1a	76.68	56.66	66.67		Kdm1a	153.91	98.93	126.42		1.89621
Kdm1b	61.78	59.75	60.765		Kdm1b	266.31	261.51	263.91		4.34313
Kdm2a	19.16	18.47	18.815		Kdm2a	62.81	59.62	61.215		3.25352
Kdm2b	203.93	243.73	223.83		Kdm2b	513.83	497.07	505.45		2.25819
Kdm3a	3.24	2.64	2.94		Kdm3a	1.67	0	0.835		0.284014
Kdm3b	5.98	5.99	5.985		Kdm3b	20.4	26.04	23.22		3.8797
Kdm4a	37.31	49.08	43.195		Kdm4a	118.42	99.98	109.2		2.52807
Kdm4b	1.4	2.06	1.73		Kdm4b	4.92	0.71	2.815		1.62717
Kdm4c	0.13	0.24	0.185		Kdm4c	0	0	0		0
Kdm4d	0.45	0.12	0.285		Kdm4d	0	0	0		0
Kdm5a	2.34	3.19	2.765		Kdm5a	0	0	0		0
Kdm5b	0.8	0.73	0.765		Kdm5b	3.32	3.58	3.45		4.5098
Kdm5c	12.98	14.87	13.925		Kdm5c	17.54	19.96	18.75		1.3465
Kdm5d	0.08	0.21	0.145		Kdm5d	0	0.24	0.12		0.827586
Kdm6a	168.65	163.4	166.025		Kdm6a	494.27	487.7	490.985		2.9573
Kdm6b	36.92	57.32	47.12		Kdm6b	72.66	62.12	67.39		1.43018
Kdm7a	148.91	121.8	135.355		Kdm7a	60.6	42.56	51.58		0.381072
Kdm8	0.94	1.97	1.455		Kdm8	0	0	0		0
Kmt2a	1.64	2.06	1.85		Kmt2a	0	0	0		0
Kmt2b	26.65	47.56	37.105		Kmt2b	126.05	109.97	118.01		3.18043
Kmt2c	193.01	168.64	180.825		Kmt2c	112.53	129.59	121.06		0.669487
Kmt2d	73.82	95.44	84.63		Kmt2d	96.65	118.15	107.4		1.26905
Kmt5a	84.49	78.5	81.495		Kmt5a	31.79	36.45	34.12		0.418676
Kmt5b	7.81	6.2	7.005		Kmt5b	0	0	0		0
Kmt5c	1.21	1.17	1.19		Kmt5c	0	2.83	1.415		1.18908
Mcm3ap	45.31	50.87	48.09		Mcm3ap	329.04	292.09	310.565		6.458
Msl3	38.58	39.31	38.945		Msl3	70.96	90.08	80.52		2.06753
N6amt1	0.05	0.04	0.045			0	0	0		0
Naa40	41.94	47.07	44.505		Naa40	112.8	104.7	108.75		2.44355
Naa50	164.25	127.01	145.63		Naa50	170.27	145.36	157.815		1.08367
Naa60	11.45	13.91	12.68		Naa60	13.14	31.72	22.43		1.76893
Ncoa1	18.24	15.43	16.835		Ncoa1	7.74	3.19	5.465		0.324621
Ncoa3	171.84	114.26	143.05		Ncoa3	205.23	178.04	191.635		1.33964
Nsd1	141.48	130.93	136.205		Nsd1	134.67	173.96	154.315		1.13296
Nsd2	53.65	45.22	49.435		Nsd2	62.08	45.65	53.865		1.08961
Nsd3	12.02	12.02	12.02		Nsd3	9.44	6.51	7.975		0.663478
Phf2	6.68	8.73	7.705		Phf2	3.5	9.49	6.495		0.842959
Phf8	54.06	54.96	54.51		Phf8	92.71	94.37	93.54		1.71602
Prdm15	0.07	0.31	0.19		Prdm15	0	0	0		0
Prdm2	23.02	24.17	23.595		Prdm2	9.9	13.88	11.89		0.50392
Prdm6	18.97	21.92	20.445		Prdm6	5.2	6.72	5.96		0.291514
Prdm8	0	0.08	0.04		Prdm8	0	0	0		0
Prdm9	1.44	1.59	1.515		Prdm9	0	0	0		0
Rsbn1	10.89	9.07	9.98		Rsbn1	21.38	32.02	26.7		2.67535
Setd1a	23.36	20.89	22.125		Setd1a	54.14	43.08	48.61		2.19706
Setd1b	11.64	17.94	14.79		Setd1b	10.67	6.01	8.34		0.563895
Setd2	57.27	51.39	54.33		Setd2	25.3	33.8	29.55		0.543898
Setd4	69.88	97.91	83.895		Setd4	80.92	105.3	93.11		1.10984
Setd5	12.2	12.73	12.465		Setd5	3.9	11.48	7.69		0.616927
Setd6	10.82	15.01	12.915		Setd6	28.01	37.02	32.515		2.51762
Setd7	0.05	0.06	0.055		Setd7	0	0	0		0
Setdb1	81.27	99.43	90.35		Setdb1	92.94	75.68	84.31		0.933149
Setdb2	19.63	18.49	19.06		Setdb2	11.61	40.26	25.935		1.3607
Setmar	4.13	5.17	4.65		Setmar	0	0	0		0
Sirt1	38.45	32.53	35.49		Sirt1	43.01	25.55	34.28		0.965906
Sirt2	1.78	3.14	2.46		Sirt2	0	0	0		0
Sirt3	0.69	1.22	0.955		Sirt3	0	0	0		0
Sirt5	2.73	3.4	3.065		Sirt5	0	0	0		0
Sirt6	3.24	6.9	5.07		Sirt6	8	0	4		0.788955
Sirt7	4.41	8.52	6.465		Sirt7	18.99	6.55	12.77		1.97525
Smyd1	0.22	0.1	0.16		Smyd1	0	0	0		0
Smyd2	2.82	3.41	3.115		Smyd2	4.31	0	2.155		0.691814
Smyd3	29.96	29.19	29.575		Smyd3	66.92	86.23	76.575		2.58918
Smyd4	3.72	5.55	4.635		Smyd4	0	0	0		0
Smyd5	4.24	6.43	5.335		Smyd5	0	3.16	1.58		0.296157
Supt7l	20.97	22.48	21.725		Supt7l	22.06	21.88	21.97		1.01128
Suv39h1	0.15	0.22	0.185		Suv39h1	0	0	0		0
Suv39h2	116.08	99.9	107.99		Suv39h2	59.8	56.31	58.055		0.537596
